# Xlink Mapping and AnalySis (XMAS) - Smooth Integrative Modeling in ChimeraX

**DOI:** 10.1101/2022.04.21.489026

**Authors:** Ilse M. Lagerwaard, Pascal Albanese, Andris Jankevics, Richard A. Scheltema

**Affiliations:** Biomolecular Mass Spectrometry and Proteomics, Bijvoet Center for Biomolecular Research and Utrecht Institute for Pharmaceutical Sciences, Utrecht University, Padualaan 8, 3584 CH Utrecht, The Netherlands; Netherlands Proteomics Centre, Padualaan 8, 3584 CH Utrecht, The Netherlands

**Keywords:** ChimeraX, XL-MS, XlinkX/PD, PhoX, DSSO, DSS, fibrin

## Abstract

Crosslinking mass spectrometry (XL-MS) adds tremendous value to structural biology investigations. Its main strength lies in uncovering structural information in the form of distance constraints between neighboring amino acids of proteins, protein regions and complex samples, which are difficult to assess by other analytical techniques. However, although several approaches have been proposed, interpreting XL-MS data in a structural context has been cumbersome. ChimeraX has gained momentum as a flexible and widely used software package for the visualization of structural data, but is currently lacking functionalities for integration of experimental XL-MS data. Here, we introduce XMAS, a bundle that allows users to load results from several XL-MS search engines directly into ChimeraX and map the information onto protein structures. Besides automatically locating distance constraints on protein structures, XMAS offers the possibility to work with replicate experiments and/or different crosslinkers, and filter this data based on the number of replicates for which a given distance constraint was detected, thereby increasing the data quality. Additionally, we introduce the concept of self-links, which allows easy modeling of homo-dimeric interactions. Its core functionality is extended by the implementation of seamless connections to the HADDOCK suite to streamline otherwise time-consuming tasks in structural modeling pipelines. We demonstrate these key elements of the XMAS bundle by modeling crosslinking data obtained from human fibrin clots. The software is freely available from the ChimeraX toolshed, with an extensive user manual and example datasets.
