## Supplementary material for "Xlink Mapping and AnalySis (XMAS) - Smooth Integrative Modeling in ChimeraX": Practice dataset: demo.tsv

Checked	Crosslink Sequence	Max. XlinkX Score	Crosslinker	Crosslink Type	# CSMs	# Proteins	Sequence A	Modifications A	Accession A	Position A	Sequence B	Modifications B	Accession B	Position B	Protein Descriptions A	Protein Descriptions B
ONWAAR	NNKDSHSLTTNIMEILR | LKNSLFEYQK	235,31	DSS	Intra	15	4	0	1xOxidation [M13]; 1xDSS [K3]	FGA-seq	100	L[K]NSLFEYQK	1xDSS [K2]	FGA-seq	89	origin: UniProtKB - P02671 (FIBA_HUMAN) - Isoform 2;origin: UniProtKB - P02671 (FIBA_HUMAN) - Canonical Isoform 1 ;- Canonical Isoform 2;- Canonical Isoform 1	origin: UniProtKB - P02671 (FIBA_HUMAN) - Isoform 2;origin: UniProtKB - P02671 (FIBA_HUMAN) - Canonical Isoform 1 ;- Canonical Isoform 2;- Canonical Isoform 1
ONWAAR	KREEAPSLRPAPPPISGGGYR | DLWQKR	129,72	DSS	Intra	1	0	[K]REEAPSLRPAPPPISGGGYR	1xDSS [K1]	FGB-seq	52	DLWQ[K]R	1xDSS [K5]	FGB-seq	157	origin: UniProtKB - P02675 (FIBB_HUMAN)	origin: UniProtKB - P02675 (FIBB_HUMAN)
ONWAAR	DLWQKR | KREEAPSLRPAPPPISGGGYR	129,72	DSS	Intra	1	0	DLWQ[K]R	1xDSS [K5]	FGB-seq	157	[K]REEAPSLRPAPPPISGGGYR	1xDSS [K1]	FGB-seq	52	origin: UniProtKB - P02675 (FIBB_HUMAN)	origin: UniProtKB - P02675 (FIBB_HUMAN)
ONWAAR	AHYGGFTVQNEANKYQISVNK | YQISVNKYR	85,31	DSS	Intra	4	1	AHYGGFTVQNEAN[K]YQISVNK	1xDSS [K14]	FGB-seq	367	YQISVN[K]YR	1xDSS [K7]	FGB-seq	374	origin: UniProtKB - P02675 (FIBB_HUMAN)	origin: UniProtKB - P02675 (FIBB_HUMAN)
ONWAAR	SRIEVLKR | IEVLKR	77,91	DSS	Intra	2	3	SRIEVL[K]R	1xDSS [K7]	FGA-seq	142	IEVL[K]R	1xDSS [K5]	FGA-seq	142	origin: UniProtKB - P02671 (FIBA_HUMAN) - Isoform 2;origin: UniProtKB - P02671 (FIBA_HUMAN) - Canonical Isoform 1 ;- Canonical Isoform 2;- Canonical Isoform 1	origin: UniProtKB - P02671 (FIBA_HUMAN) - Isoform 2;origin: UniProtKB - P02671 (FIBA_HUMAN) - Canonical Isoform 1 ;- Canonical Isoform 2;- Canonical Isoform 1
ONWAAR	IVNLKEK | KWDPYK	129,72	DSS	Inter	4	3	IVNL[K]EK	1xDSS [K5]	FGG-seq	151	[K]WDPYK	1xDSS [K1]	FGB-seq	295	origin: UniProtKB - P02679 (FIBG_HUMAN) - Isoform Gamma-A;origin: UniProtKB - P02679 (FIBG_HUMAN) - Canonical Isoform Gamma-B	origin: UniProtKB - P02675 (FIBB_HUMAN)
